# An adhesion GPCR regulates cell adhesion and mating in the closest living relatives of metazoans

**DOI:** 10.64898/2026.06.27.734982

**Authors:** Alain Garcia De Las Bayonas, Stefany Gonzalez, Nicole King

## Abstract

The transition to metazoan multicellularity required the evolution of cell-surface receptors that coordinate adhesion and signaling under changing environmental conditions. We investigated potential regulators of cell interactions in the choanoflagellate *Salpingoeca rosetta*, one of the closest living relatives of metazoans. Here, we identify Cupidon, an adhesion G protein-coupled receptor that acts as a dual-function regulator of cell adhesion and mating. Under well-fed (i.e., nutrient-replete) conditions, Cupidon suppresses cell aggregation by inhibiting N-acetylglucosamine-dependent collar-mediated adhesion. Starvation of *S. rosetta* triggers gametogenesis, resulting in anisogametes: female gametes with an elongated collar and male gametes that form a basal protrusion, the “fertilopod.” Cupidon undergoes concurrent changes in proteolytic processing and localization, ultimately concentrating at the gamete contact interface, where it promotes gamete fusion. Together, our findings reveal that aGPCR-mediated regulation of cell adhesion predates the origin of metazoans.
