## Supplementary material for "An adhesion GPCR regulates cell adhesion and mating in the closest living relatives of metazoans": File S4

### Sheet: Cupidon-mStayGold sequences
Cupidon::mStayGold strain
Design to edit pMS18 plasmid to make NK816
mStayGold nucleotide sequence	ATGGCCTCCACCCCCTTCAAGTTCCAGCTCAAGGGCACCATCAACGGCAAGTCCTTCACCGTCGAGGGCGAGGGCGAGGGCAACTCCCACGAGGGCTCCCACAAGGGCAAGTACGTCTGCACCTCCGGCAAGCTCCCCATGTCCTGGGCCGCCCTCGGCACCTCCTTCGGCTACGGCATGAAGTACTACACCAAGTACCCCTCCGGCCTCAAGAACTGGTTCCACGAGGTCATGCCCGAGGGCTTCACCTACGACCGCCACATCCAGTACAAGGGCGACGGCTCCATCCACGCCAAGCACCAGCACTTCATGAAGAACGGCACCTACCACAACATCGTCGAGTTCACCGGCCAGGACTTCAAGGAGAACTCCCCCGTCCTCACCGGCGACATGAACGTC…
mStayGold protein sequence	MASTPFKFQLKGTINGKSFTVEGEGEGNSHEGSHKGKYVCTSGKLPMSWAALGTSFGYGMKYYTKYPSGLKNWFHEVMPEGFTYDRHIQYKGDGSIHAKHQHFMKNGTYHNIVEFTGQDFKENSPVLTGDMNVSLPNDVQHIPRDDGVECPVTLLYPLLSDKSKCVEAHQNTICKPLHNQPAPDVPYHWIRKQYTQSKDDTEERDHICQSETLEAHL
linker nucleotide sequence	TCTGGCGGTAGCGGTGGCTCC
linker protein sequence	SGGSGGS
gBlocks Gene Fragment (1381bp) for Gibson assembly into HindIII-digested pMS18	ACCATGATTACGCCAAGCTTAGGAGGAGGACGATGATGATGAAGGCGGTGATGGTGATGGCCCAACGGTGTCGTACTTCTCTGGCGGTAGCGGTGGCTCCATGGCCTCCACCCCCTTCAAGTTCCAGCTCAAGGGCACCATCAACGGCAAGTCCTTCACCGTCGAGGGCGAGGGCGAGGGCAACTCCCACGAGGGCTCCCACAAGGGCAAGTACGTCTGCACCTCCGGCAAGCTCCCCATGTCCTGGGCCGCCCTCGGCACCTCCTTCGGCTACGGCATGAAGTACTACACCAAGTACCCCTCCGGCCTCAAGAACTGGTTCCACGAGGTCATGCCCGAGGGCTTCACCTACGACCGCCACATCCAGTACAAGGGCGACGGCTCCATCCACGCCAAGCA…
Restriction enzyme to digest pMS18 to insert gene block	HindIII
Primers to amplify tagging-puro selection cassette (3343 bp)
Forward primer	GGACAAGGTGGACCGGCCCTCGCTGCCCTCTGTGCAGGAGAACGCTGAAGAGGAAGAGGATGACGACGATGAG
Reverse primer	CACCGTTGGGCCATCACCATCACCGCCTTCATCATCATCGTCCTCCTCCTCGGGCACCGCTCATTGATC
Extension time	84''
Annealing temp	69C
Concentration of primer	add 1 ul of 100 ng/ul stock
Resulting cassette sequence	GGACAAGGTGGACCGGCCCTCGCTGCCCTCTGTGCAGGAGAACGCTGAAGAGGAAGAGGATGACGACGATGAGGGTGGTGACGGTGATGGCCCGACCGTGTCCTACTTTTCTGGCGGTAGCGGTGGCTCCATGGCCTCCACCCCCTTCAAGTTCCAGCTCAAGGGCACCATCAACGGCAAGTCCTTCACCGTCGAGGGCGAGGGCGAGGGCAACTCCCACGAGGGCTCCCACAAGGGCAAGTACGTCTGCACCTCCGGCAAGCTCCCCATGTCCTGGGCCGCCCTCGGCACCTCCTTCGGCTACGGCATGAAGTACTACACCAAGTACCCCTCCGGCCTCAAGAACTGGTTCCACGAGGTCATGCCCGAGGGCTTCACCTACGACCGCCACATCCAGTA…
gRNA design to insert cassette into cupidon (PTSG_03655) CDS at position 5897
crRNA	GCAGGAGAACGCTGAAGAGG
To verify the correct insertion of tagging-puro selection casette at the genomic locus
	forward primer (5' of the tagging-puro selection cassette)	reverse primer (3' of the tagging-puro selection cassette)
	TGTGTACGCGGACCCAAACGC	AGATGACACCACTGCTCGCTTAGAA

### Sheet: Cupidon-mStayGold codon changes
Codon changes to the 59bp cupidon CDS recovery sequence after gRNA cut NK816 plasmid
Amino acid numbering correspond to Cupidon (PTSG_03655) protein sequence	Amino acid	Original Codon	Usage of original codon	New codon	Usage of new codon
1967	E	GAG	42.38	GAA	13.649
1969	D	GAC	43.321	GAT	21.746
1970	D	GAT	21.746	GAC	43.321
1971	D	GAT	21.746	GAC	43.321
1973	E	GAA	13.649	GAG	42.38
1974	G	GGC	35.535	GGT	14.031
1976	D	GAT	21.746	GAC	43.321
1980	P	CCA	15.981	CCG	16.134
1981	T	ACG	25.404	ACC	21.275
1983	S	TCG	15.541	TCC	15.97
1985	F	TTC	17.26	TTT	13.525
All modified codons preserved the original amino acid residue (synonymous mutations)
We used the codon usage table derived from Booth et al. 2018 (https://doi.org/10.1091/mbc.E18-08-0514) calculated on all S. rosetta coding sequences.

### Sheet: Cupidon-ALFA sequences
Cupidon::ALFA strain
gRNA design to insert ALFA tag into cupidon (PTSG_03655) CDS at position 5897
crRNA	GCAGGAGAACGCTGAAGAGG
Repair oligo used to insert ALFA tag in frame at the locus
repair oligo	GGACAAGGTGGACCGGCCCTCGCTGCCCTCTGTGCAGGAGAACGCTGAAGAGAGCCGCCTGGAGGAGGAGCTGCGCCGCCGCCTGACGGAGGAGGAGGACGATGATGATGAAGGCGGTGATGGTGATGGCCCAACGGTG
Primers to verify the correct integration of ALFA tag at the genomic locus
	forward primer (5' of the ALFA tag)	reverse primer (3' of the ALFA tag)
	AGGGCGGACACAACATGAGCGA	AGCACTCGGCGCGATTGGAGTT

### Sheet: cupidon 1-95 and cupidon 1-516
cupidon1-516
gRNA design to insert STOP cassette into cupidon (PTSG_03655) CDS at position 1543
crRNA	CCACGGCCTTGAACACGGAA
Repair oligo used to insert STOP cassette
repair oligo	TCACGGTGCGCAACGGGCACGTTGGTCGGCCTACCACGGCCTTGAACACGTTTATTTAATTAAATAAAGAAGGGTACACCAACTTCACCATTGGTGGCAG
Primers to verify the integration of the STOP cassette at the genomic locus
	forward primer (5' of the STOP cassette)	reverse primer (3' of the STOP cassette)
	CCGTGTGTATGTGTGCATGT	GACGCACAAGATTGTCCAGA
cupidon1-95
gRNA design to insert STOP cassette into cupidon (PTSG_03655) CDS at position 285
crRNA	TGAGGCAGCCCGATTCGCAG
Repair oligo used to insert STOP cassette
repair oligo	ATGTCTGCGACCAGATGATGGCAGTTTTGTTGCTGAGGCAGCCCGATTCGTTTATTTAATTAAATAAACAGAGGTCGTTCCAGACGAGCTTGAAGTAGAA
Primers to verify the integration of the STOP cassette at the genomic locus
	forward primer (5' of the STOP cassette)	reverse primer (3' of the STOP cassette)
	CCCGCCTAACGGAGGAGTTG	GATGTGTGAGGACAGGAGGCGA
rpl36aP56Q
gRNA design to insert point mutation into rpl36a (PTSG_02763) CDS
crRNA	CTTCTTGCGGAAGATGGGCT
Repair oligo used to insert STOP cassette
repair oligo	GCACGGAACATCGCCTCCAATGACATGCATGAGACAAGCACCTTCTTGCGGAAGATCTGCTTGGTCTGACCACCGAAACCGCTCTGCTTCCGGTCGTAACGACGCTTACCTACACACACG
Primers to verify the integration of the STOP cassette at the genomic locus
	forward primer (5' of the STOP cassette)	reverse primer (3' of the STOP cassette)
	GCTGATATGCTGACGATGATGAAG	AGGCACAATCTTCTTCGTGGTCTT
We re-used both gRNA and repair oligo designed for editing of rpl36a as described in Booth and King, 2020 (https://doi.org/10.7554/eLife.56193).
